# Local accessory gene sharing drives lineage-specific acquisition of antimicrobial resistance in Egyptian *Campylobacter spp*.

**DOI:** 10.1101/2021.09.24.461243

**Authors:** Shaimaa F. Mouftah, Ben Pascoe, Jessica K. Calland, Evangelos Mourkas, Naomi Tonkin, Charlotte Lefèvre, Danielle Deuker, Sunny Smith, Harry Wickenden, Matthew D. Hitchings, Samuel K. Sheppard, Mohamed Elhadidy

**Author notes:** Authors to which correspondence should be addressed. These authors contributed equally (Shaimaa F. Mouftah, Ben Pascoe). Division of Virology, Department of Pathology, University of Cambridge, Tennis Court Road, Cambridge, United Kingdom (Charlotte Lefèvre). Nuffield Department of Medicine, The Jenner Institute, University of Oxford, Oxford, United Kingdom (Danielle Deuker). **Repositories:** Short read data generated in this study are available on the NCBI Sequence Read Archive, associated with BioProject PRJNA576513 (https://www.ncbi.nlm.nih.gov/bioproject/PRJNA576513).

## Abstract

*Campylobacter* is the most common cause of bacterial gastroenteritis worldwide and diarrheal disease is a major cause of child morbidity, growth faltering and mortality in low- and middle-income countries (LMICs). Despite evidence of high incidence and differences in disease epidemiology, there is limited genomic data from studies in developing countries. In this study, we characterised the genetic diversity and accessory genome content of a collection of *Campylobacter* isolates from Cairo, Egypt. In total, 112 *Campylobacter* isolates were collected from broiler carcasses (n=31), milk and dairy products (n=24) and patients (n=57) suffering from gastroenteritis. Among the most common sequence types (STs) we identified were the globally disseminated, host generalist ST-21 clonal complex (CC21) and the poultry specialist CC206, CC464 and CC48. Notably, CC45 and the cattle-specialist CC42 were under-represented with a total absence of CC61. Comparative genomics were used to quantify core and accessory genome sharing among isolates from the same country compared to sharing between countries. Lineage-specific accessory genome sharing was significantly higher among isolates from the same country, particularly CC21 which demonstrated greater local geographical clustering. In contrast, no geographic clustering was noted in either the core or accessory genomes of the CC828, suggesting a highly admixed population. A greater proportion of *C. coli* isolates were multidrug resistant (MDR) compared to *C. jejuni*. This is a significant public health concern as MDR food chain pathogens are difficult to treat and often pose increased mortality risk demanding enhanced prevention strategies in the Egyptian market to combat such a threat.

**Impact statement:** *Campylobacter* is the leading bacterial cause of gastroenteritis worldwide and despite high incidence in low- and middle-income countries, where infection can be fatal, culture-based isolation is rare and the genotypes responsible for disease are seldom identified. Here, we sequenced the genomes of a collection of isolates from clinical cases and potential infection reservoirs from Cairo in Egypt and characterised their genetic diversity. Among the most common genotypes we identified were globally disseminated lineages implicated in human disease worldwide, including the host generalist ST-21 clonal complex (CC21) and the poultry specialist genotypes CC206, CC464 and CC48. Notably however, some other globally common genotypes were under-represented or entirely absent from our collection, including those from cattle-specialist lineages, CC42 and CC61. By focussing on specific lineages, we demonstrate that there is increased accessory genome sharing in specific clonal complexes. This increased local sharing of genes may have contributed to a greater proportion of *C. coli* isolates possessing antimicrobial resistance determinants that suggest they could be multidrug resistant (MDR). This is a significant public health concern as MDR food chain pathogens are difficult to treat and often pose increased mortality risk demanding enhanced prevention strategies.

**Data summary:** Short read data are available on the NCBI Sequence Read Archive, associated with BioProject PRJNA576513 (https://www.ncbi.nlm.nih.gov/bioproject/PRJNA576513). Assembled genomes, supplementary material and additional analysis files are available from FigShare: https://doi.org/10.6084/m9.figshare.9956597. Phylogenetic trees can be visualised and manipulated on Microreact for *C. jejuni* (https://next.microreact.org/project/Cjejuni_Egypt) and *C. coli* (https://next.microreact.org/project/Ccoli_Egypt) separately, or combined Cairo and Oxford data with additional PopPunk network clustering (https://microreact.org/project/Campy-Egypt).
