## Supplementary tables for "Local accessory gene sharing drives lineage-specific acquisition of antimicrobial resistance in Egyptian *Campylobacter spp*.": TableS2_PIRATE_summary.xlsx

### Sheet: Sheet1
Supplementary table S2: PITATE summary statistics for core and accessory genome characterisation
		# 5117 gene families in 1180 genomes.
		# 385 contain greater than one allele at the thresholds analysed.
		# 1023 contain fission/fusion events.
		# 605 contain duplication/loss.
		%isolates	#clusters	>1 allele	fission/fusion	multicopy
		0-10%	2902	134	209	26
		10-25%	499	112	198	61
		25-50%	154	76	77	48
		50-75%	77	20	57	30
		75-90%	125	23	88	47
		90-95%	24	1	17	17
		95-100%	1336	19	377	376
